# Restructuring of olfactory representations in the fly brain around odor relationships in natural sources

**DOI:** 10.1101/2023.02.15.528627

**Authors:** Jie-Yoon Yang, Thomas F. O’Connell, Wei-Mien M. Hsu, Matthew S. Bauer, Kristina V. Dylla, Tatyana O. Sharpee, Elizabeth J. Hong

**Affiliations:** Division of Biology & Biological Engineering, California Institute of Technology, Pasadena, CA, USA; Computational Neurobiology Laboratory, Salk Institute for Biological Studies, La Jolla, CA, USA; Department of Physics, University of California, San Diego, La Jolla, CA, USA

## Abstract

A core challenge of olfactory neuroscience is to understand how neural representations of odor are generated and progressively transformed across different layers of the olfactory circuit into formats that support perception and behavior. The encoding of odor by odorant receptors in the input layer of the olfactory system reflects, at least in part, the chemical relationships between odor compounds. Neural representations of odor in higher order associative olfactory areas, generated by random feedforward networks, are expected to largely preserve these input odor relationships^1–3^. We evaluated these ideas by examining how odors are represented at different stages of processing in the olfactory circuit of the vinegar fly *D. melanogaster*. We found that representations of odor in the mushroom body (MB), a third-order associative olfactory area in the fly brain, are indeed structured and invariant across flies. However, the structure of MB representational space diverged significantly from what is expected in a randomly connected network. In addition, odor relationships encoded in the MB were better correlated with a metric of the similarity of their distribution across natural sources compared to their similarity with respect to chemical features, and the converse was true for odor relationships encoded in primary olfactory receptor neurons (ORNs). Comparison of odor coding at primary, secondary, and tertiary layers of the circuit revealed that odors were significantly regrouped with respect to their representational similarity across successive stages of olfactory processing, with the largest changes occurring in the MB. The non-linear reorganization of odor relationships in the MB indicates that unappreciated structure exists in the fly olfactory circuit, and this structure may facilitate the generalization of odors with respect to their co-occurence in natural sources.
