## Supplemental Table S2 for "Restructuring of olfactory representations in the fly brain around odor relationships in natural sources"

odor pair ID	odor A	odor B	mean	ci_upbound	ci_lowbound	sem	no. obs. (flies, n)
0	propyl acetate	benzaldehyde	1.113913441	1.202139087	1.025687796	0.045013912	6
1	propyl acetate	delta-decalactone	1.11026155	1.171238021	1.04928508	0.031111016	4
2	acetic acid	ethyl propionate	1.10872504	1.145410911	1.072039169	0.018717625	4
3	propyl acetate	gamma-hexalactone	1.09580066	1.143528706	1.048072614	0.024351491	4
4	acetic acid	pentyl acetate	1.092349321	1.136751724	1.047946918	0.022654704	5
5	propyl acetate	ethyl cinnamate	1.09135528	1.118685476	1.064025084	0.013944234	4
6	1-hexanol	acetic acid	1.088972869	1.157811364	1.020134373	0.035122327	5
7	1-pentanol	acetic acid	1.088770516	1.122457531	1.055083502	0.017187568	5
8	acetic acid	ethyl butyrate	1.083004321	1.108392051	1.057616591	0.012953161	4
9	isoamyl acetate	acetic acid	1.071773822	1.133822074	1.009725569	0.031657853	5
10	1-pentanol	valeric acid	1.071133507	1.118676681	1.023590334	0.024257167	6
11	propyl acetate	eugenol	1.064198496	1.131832108	0.996564884	0.034507579	4
12	2-butanone	delta-decalactone	1.063361756	1.133237446	0.993486067	0.035651517	5
13	isoamyl acetate	valeric acid	1.061934654	1.101845331	1.022023977	0.020362964	9
14	isoamyl acetate	E2-hexenal	1.060185072	1.118974563	1.001395581	0.029995189	8
15	1-hexanol	ethyl cinnamate	1.057991188	1.09164322	1.024339155	0.01716972	5
16	2-butanone	ethyl cinnamate	1.049113747	1.109563147	0.988664348	0.030842097	5
17	2-heptanone	methyl salicylate	1.042152628	1.092436564	0.991868692	0.025655541	6
18	benzaldehyde	gamma-hexalactone	1.036412232	1.087611996	0.985212468	0.026122808	4
19	1-penten-3-ol	ethyl cinnamate	1.036050374	1.083180588	0.988920159	0.024046469	4
20	ethyl cinnamate	gamma-hexalactone	1.035612331	1.098472975	0.972751688	0.032072346	4
21	2-butanone	methyl octanoate	1.033844851	1.074291145	0.993398557	0.020636244	8
22	acetic acid	benzaldehyde	1.030889915	1.080355356	0.981424475	0.025237934	4
23	propyl acetate	valeric acid	1.030551717	1.085767504	0.97533593	0.028171837	3
24	2-butanone	benzaldehyde	1.03045302	1.078192286	0.982713754	0.024357216	19
25	benzaldehyde	methyl octanoate	1.028033411	1.105257182	0.95080964	0.039400607	7
26	methyl salicylate	E2-hexenal	1.026529403	1.07142549	0.981633317	0.022906587	4
27	ethyl propionate	valeric acid	1.022984666	1.056214763	0.989754569	0.016954443	7
28	pentyl acetate	E2-hexenal	1.021490032	1.042689606	1.000290459	0.010816308	7
29	1-hexanol	eugenol	1.020099448	1.068552252	0.971646645	0.024721272	6
30	1-hexanol	1-penten-3-ol	1.018725909	1.091757963	0.945693854	0.037261937	7
31	benzaldehyde	1-penten-3-ol	1.016866996	1.100264805	0.933469188	0.042550684	6
32	benzaldehyde	ethyl propionate	1.016666892	1.063132596	0.970201189	0.023707427	12
33	1-hexanol	valeric acid	1.015431723	1.063888768	0.966974678	0.024723436	11
34	1-pentanol	methyl salicylate	1.013417411	1.042629647	0.984205175	0.014904476	4
35	pentyl acetate	valeric acid	1.012968693	1.122836831	0.903100555	0.056056202	8
36	ethyl propionate	eugenol	1.012373807	1.03415532	0.990592294	0.011113221	3
37	benzaldehyde	ethyl butyrate	1.011782855	1.049068165	0.974497546	0.019023466	11
38	acetic acid	E2-hexenal	1.009860153	1.067233577	0.952486728	0.029272693	4
39	hexanal	ethyl propionate	1.006935409	1.042235908	0.97163491	0.01801079	9
40	ethyl cinnamate	methyl octanoate	1.004552141	1.063950506	0.945153777	0.030305845	4
41	ethyl propionate	E2-hexenal	1.004158271	1.0783836	0.929932942	0.037870762	7
42	1-octanol	isoamyl acetate	1.003266979	1.039398058	0.967135899	0.018434563	8
43	benzaldehyde	eugenol	1.001603531	1.073969079	0.929237982	0.036921877	6
44	1-hexanol	methyl octanoate	1.00E+00	1.050096941	0.95007417	0.025516482	9
45	2-butanone	gamma-hexalactone	0.99737438	1.056278428	0.938470332	0.030053638	6
46	benzaldehyde	delta-decalactone	0.997082008	1.055931079	0.938232937	0.030025588	4
47	hexanal	linalool	0.996391214	1.032685116	0.960097313	0.018517637	5
48	1-hexanol	propyl acetate	0.993253476	1.046685806	0.939821146	0.027261894	7
49	2-butanone	eugenol	0.987063628	1.018683137	0.955444119	0.016132699	5
50	methyl salicylate	valeric acid	0.986731706	1.031709588	0.941753825	0.02294832	7
51	methyl salicylate	pentyl acetate	0.985799006	1.050588217	0.921009794	0.033056327	11
52	1-hexanol	methyl salicylate	0.985041437	1.027715324	0.94236755	0.021772791	14
53	hexanal	isoamyl acetate	0.983051548	1.093691582	0.872411514	0.056450034	8
54	acetic acid	methyl salicylate	0.982660442	1.03568629	0.929634594	0.027054501	4
55	ethyl propionate	methyl salicylate	0.981692225	1.046584347	0.916800104	0.033108834	9
56	1-octanol	methyl salicylate	0.980677061	1.005762511	0.955591611	0.012798934	8
57	propyl acetate	1-penten-3-ol	0.978871479	1.039101216	0.918641743	0.030730022	6
58	ethyl butyrate	valeric acid	0.978203338	1.041189604	0.915217072	0.03213644	5
59	B-citronellol	isoamyl acetate	0.977046875	1.030797239	0.923296512	0.027424159	9
60	B-citronellol	pentyl acetate	0.975165509	1.044281904	0.906049114	0.035264115	11
61	isoamyl acetate	benzaldehyde	0.972903713	1.036260901	0.909546526	0.03232569	7
62	ethyl butyrate	methyl salicylate	0.971268041	1.025881805	0.916654278	0.027864677	10
63	2-butanone	valeric acid	0.970845247	1.006648092	0.935042402	0.018267093	11
64	hexanal	methyl salicylate	0.969091439	1.03091769	0.907265189	0.031544585	11
65	eugenol	ethyl cinnamate	0.968556522	1.045057664	0.892055379	0.039031912	3
66	benzaldehyde	pentyl acetate	0.967242476	1.024261562	0.91022339	0.029091905	13
67	linalool	pentyl acetate	0.96717633	1.002324498	0.932028162	0.017933068	4
68	linalool	ethyl propionate	0.966420822	1.065968174	0.866873471	0.050790398	7
69	methyl octanoate	delta-decalactone	0.965039132	1.03086634	0.899211925	0.033585927	5
70	ethyl propionate	methyl octanoate	0.963265436	1.019071199	0.907459673	0.028472851	4
71	2-heptanone	valeric acid	0.963152817	1.000588663	0.925716971	0.019100273	8
72	2-butanone	pentyl acetate	0.962524736	1.051757822	0.873291651	0.045527921	13
73	hexanal	ethyl butyrate	0.961667087	0.997045124	0.92628905	0.018050351	11
74	1-octanol	benzaldehyde	0.959844444	0.984262415	0.935426473	0.012458377	10
75	2-butanone	E2-hexenal	0.959308276	1.032732221	0.88588433	0.037461885	8
76	1-octanol	ethyl propionate	0.958254582	1.005135702	0.911373462	0.023919378	13
77	B-citronellol	ethyl propionate	0.95809976	1.031438411	0.884761109	0.037418367	7
78	1-pentanol	B-citronellol	0.956024165	1.013606393	0.898441936	0.029379228	6
79	eugenol	methyl octanoate	0.952758426	1.034725121	0.87079173	0.041820511	5
80	2-heptanone	acetic acid	0.952328823	1.014575033	0.890082613	0.031758854	4
81	2-butanone	isoamyl acetate	0.951596327	1.078253733	0.824938921	0.064622313	9
82	1-hexanol	gamma-hexalactone	0.951137908	0.99370221	0.908573605	0.02171688	6
83	1-pentanol	isoamyl acetate	0.950153168	1.023702472	0.876603865	0.037525845	7
84	linalool	methyl salicylate	0.949191875	0.987773602	0.910610148	0.019684916	4
85	ethyl butyrate	E2-hexenal	0.946959325	1.046522082	0.847396569	0.050798258	6
86	1-octanol	pentyl acetate	0.945371583	1.005912637	0.884830528	0.030888861	11
87	1-octanol	valeric acid	0.945332662	1.041664842	0.849000481	0.049149975	6
88	1-octanol	acetic acid	0.944917874	1.083653332	0.806182415	0.070784698	5
89	benzaldehyde	valeric acid	0.944133993	1.001069007	0.88719898	0.02904901	10
90	linalool	valeric acid	0.94276898	0.99950381	0.886034149	0.028946874	7
91	isoamyl acetate	methyl salicylate	0.941883912	1.035719318	0.848048505	0.047876087	6
92	2-heptanone	ethyl propionate	0.939321457	1.007936074	0.870706839	0.035008101	9
93	ethyl propionate	pentyl acetate	0.938575663	0.988552565	0.888598762	0.025498888	8
94	B-citronellol	ethyl butyrate	0.937082134	1.021931138	0.85223313	0.043291104	7
95	1-hexanol	2-butanone	0.936518599	1.013558181	0.859479017	0.039306631	21
96	2-butanone	acetic acid	0.934237491	1.002340341	0.866134642	0.03474699	5
97	2-heptanone	B-citronellol	0.934223984	1.009573888	0.85887408	0.038444535	9
98	hexanal	acetic acid	0.930867896	1.007291194	0.854444597	0.038992195	4
99	1-pentanol	linalool	0.928853739	1.019308292	0.838399186	0.04615113	8
100	linalool	ethyl butyrate	0.928700324	1.062151088	0.795249559	0.068088376	6
101	2-butanone	1-penten-3-ol	0.927368645	0.99453505	0.860202241	0.034269203	7
102	1-hexanol	delta-decalactone	0.925998668	0.984503247	0.867494088	0.029849824	5
103	2-butanone	linalool	0.925931016	1.023961475	0.827900558	0.050016459	8
104	linalool	acetic acid	0.925712514	0.962942382	0.888482645	0.01899518	4
105	1-pentanol	pentyl acetate	0.923913835	0.9812505	0.86657717	0.029253938	6
106	2-butanone	2-heptanone	0.922007528	1.000187742	0.843827313	0.039888597	10
107	linalool	benzaldehyde	0.920853393	0.976139513	0.865567273	0.028207722	5
108	2-heptanone	benzaldehyde	0.919075167	0.99858475	0.839565584	0.040566859	7
109	1-octanol	ethyl butyrate	0.917516842	0.978604357	0.856429327	0.031167672	12
110	2-butanone	B-citronellol	0.916908619	0.990889433	0.842927805	0.037746007	9
111	isoamyl acetate	ethyl propionate	0.916710534	0.95865637	0.874764697	0.02140133	5
112	ethyl cinnamate	delta-decalactone	0.912814162	0.942745083	0.882883242	0.015271159	4
113	1-hexanol	B-citronellol	0.91207306	0.967658453	0.856487666	0.028360416	8
114	eugenol	valeric acid	0.911672581	0.986620488	0.836724674	0.038239431	4
115	2-butanone	hexanal	0.911106509	0.985683896	0.836529122	0.038050387	12
116	1-octanol	2-heptanone	0.910264712	0.960381836	0.860147589	0.025570431	10
117	linalool	E2-hexenal	0.90971141	0.962601255	0.856821566	0.02698511	9
118	1-penten-3-ol	methyl octanoate	0.909008379	0.980889064	0.837127695	0.036674493	7
119	1-octanol	2-butanone	0.904796895	0.967825904	0.841767886	0.032158249	12
120	hexanal	pentyl acetate	0.902512055	0.963224319	0.841799792	0.030976214	13
121	B-citronellol	benzaldehyde	0.90144218	0.987341529	0.81554283	0.043827004	9
122	B-citronellol	E2-hexenal	0.899911414	0.970802996	0.829019833	0.036169839	9
123	2-heptanone	E2-hexenal	0.898733831	0.939406824	0.858060837	0.020751908	11
124	1-hexanol	isoamyl acetate	0.898730386	1.024124262	0.773336511	0.063977643	9
125	B-citronellol	methyl salicylate	0.898322612	0.956477376	0.840167848	0.029671343	7
126	1-hexanol	ethyl propionate	0.887233947	0.976569534	0.797898359	0.045580219	15
127	1-hexanol	benzaldehyde	0.88547796	0.923433768	0.847522151	0.019365564	20
128	1-hexanol	ethyl butyrate	0.884201507	0.995820394	0.772582619	0.056949459	13
129	hexanal	B-citronellol	0.883584796	0.947929575	0.819240017	0.032829572	11
130	B-citronellol	valeric acid	0.879653061	0.94488471	0.814421411	0.033282065	9
131	1-pentanol	2-heptanone	0.878385357	0.965853978	0.790916737	0.044627667	9
132	2-butanone	methyl salicylate	0.877813726	0.949228538	0.806398913	0.036436798	13
133	isoamyl acetate	linalool	0.876877418	0.923650548	0.830104288	0.02386428	7
134	1-hexanol	linalool	0.874121931	0.951065011	0.797178852	0.039257394	8
135	2-heptanone	hexanal	0.859210195	0.937867015	0.780553374	0.040131768	7
136	methyl octanoate	gamma-hexalactone	0.842167685	0.961531754	0.722803617	0.060901154	6
137	hexanal	valeric acid	0.839173518	0.929879058	0.748467978	0.046279187	9
138	ethyl butyrate	pentyl acetate	0.837938263	0.893010703	0.782865824	0.0280987	9
139	1-pentanol	2-butanone	0.837633577	0.967374367	0.707892788	0.066195497	9
140	2-heptanone	ethyl butyrate	0.836908155	0.9326038	0.741212511	0.048825205	7
141	benzaldehyde	methyl salicylate	0.836889081	0.899978165	0.773799996	0.0321889	13
142	benzaldehyde	ethyl cinnamate	0.834276892	0.930424628	0.738129156	0.049055869	5
143	1-pentanol	ethyl propionate	0.8232444	0.941795334	0.704693467	0.060486281	8
144	2-butanone	propyl acetate	0.808236252	0.892360604	0.724111899	0.042921377	7
145	1-pentanol	benzaldehyde	0.804373255	0.867214474	0.741532036	0.032062436	4
146	benzaldehyde	E2-hexenal	0.800409455	0.863820124	0.736998787	0.032352976	6
147	propyl acetate	methyl octanoate	0.798098007	0.921718501	0.674477514	0.063072839	6
148	1-pentanol	ethyl butyrate	0.797620196	0.970349544	0.624890849	0.088128837	7
149	1-hexanol	2-heptanone	0.792891251	0.849984095	0.735798407	0.029129537	10
150	eugenol	1-penten-3-ol	0.790219456	0.932017123	0.648421788	0.072347078	4
151	1-octanol	E2-hexenal	0.789063982	0.841214558	0.736913406	0.026607926	9
152	isoamyl acetate	ethyl butyrate	0.785995265	0.895269669	0.676720861	0.055753271	4
153	B-citronellol	linalool	0.782192926	0.863108397	0.701277455	0.041284162	6
154	1-octanol	hexanal	0.775235405	0.906184341	0.644286469	0.066811909	11
155	B-citronellol	acetic acid	0.773776597	0.833177321	0.714375874	0.030307049	4
156	2-heptanone	linalool	0.77086876	0.82453677	0.717200751	0.027382141	10
157	1-hexanol	pentyl acetate	0.762415928	0.835763971	0.689067884	0.037423159	13
158	E2-hexenal	valeric acid	0.752917201	0.857917836	0.647916567	0.053572737	8
159	1-hexanol	E2-hexenal	0.74889364	0.798216854	0.699570425	0.025165368	7
160	acetic acid	valeric acid	0.746636747	0.842156441	0.651117053	0.048735433	5
161	1-pentanol	E2-hexenal	0.74385485	0.824790041	0.662919658	0.041294224	9
162	1-penten-3-ol	delta-decalactone	0.736588273	0.803025323	0.670151223	0.033897077	4
163	2-heptanone	methyl octanoate	0.711312722	0.87528222	0.547343225	0.083659444	3
164	hexanal	benzaldehyde	0.704121759	0.785031669	0.623211849	0.041281325	13
165	delta-decalactone	gamma-hexalactone	0.689778306	0.811598907	0.567957704	0.06215451	5
166	1-hexanol	1-octanol	0.662139142	0.80971721	0.514561074	0.075296316	13
167	1-pentanol	1-octanol	0.657904833	0.746156878	0.569652789	0.045027381	9
168	2-butanone	ethyl butyrate	0.654715256	0.751060219	0.558370293	0.049156497	12
169	1-octanol	linalool	0.64241301	0.785445019	0.499381001	0.072976856	7
170	1-penten-3-ol	gamma-hexalactone	0.640440503	0.722135461	0.558745545	0.041681867	5
171	1-octanol	B-citronellol	0.614676435	0.706844264	0.522508606	0.047025267	8
172	1-hexanol	hexanal	0.609774199	0.665291723	0.554256674	0.028325788	12
173	2-heptanone	isoamyl acetate	0.592802348	0.678094438	0.507510258	0.043517172	9
174	1-pentanol	hexanal	0.58429695	0.652960409	0.515633491	0.035033021	5
175	2-heptanone	pentyl acetate	0.526368504	0.644172759	0.408564249	0.060105316	7
176	hexanal	E2-hexenal	0.495916481	0.665325057	0.326507905	0.086434535	7
177	2-butanone	ethyl propionate	0.426668206	0.476650476	0.376685936	0.025501627	14
178	isoamyl acetate	pentyl acetate	0.41603399	0.5301417	0.30192628	0.058219289	9
179	ethyl butyrate	ethyl propionate	0.369642047	0.420511596	0.318772497	0.025954329	12
180	1-pentanol	1-hexanol	0.280874211	0.353788563	0.207959858	0.037201884	8
