## Supplemental Table S3 for "Restructuring of olfactory representations in the fly brain around odor relationships in natural sources"

AATS0Z
AATS0are
AATS0d
AATS0dv
AATS0i
AATS0m
AATS0p
AATS0pe
AATS0s
AATS0se
AATS0v
AATS1Z
AATS1are
AATS1d
AATS1dv
AATS1i
AATS1m
AATS1p
AATS1pe
AATS1s
AATS1se
AATS1v
AATS2Z
AATS2are
AATS2d
AATS2dv
AATS2i
AATS2m
AATS2p
AATS2pe
AATS2s
AATS2se
AATS2v
AATSC0Z
AATSC0are
AATSC0c
AATSC0d
AATSC0dv
AATSC0i
AATSC0m
AATSC0p
AATSC0pe
AATSC0s
AATSC0se
AATSC0v
AATSC1Z
AATSC1are
AATSC1c
AATSC1d
AATSC1dv
AATSC1i
AATSC1m
AATSC1p
AATSC1pe
AATSC1s
AATSC1se
AATSC1v
AATSC2Z
AATSC2are
AATSC2c
AATSC2d
AATSC2dv
AATSC2i
AATSC2m
AATSC2p
AATSC2pe
AATSC2s
AATSC2se
AATSC2v
ABC
ABCGG
AMW
ATS0Z
ATS0are
ATS0d
ATS0dv
ATS0i
ATS0m
ATS0p
ATS0pe
ATS0s
ATS0se
ATS0v
ATS1Z
ATS1are
ATS1d
ATS1dv
ATS1i
ATS1m
ATS1p
ATS1pe
ATS1s
ATS1se
ATS1v
ATS2Z
ATS2are
ATS2d
ATS2dv
ATS2i
ATS2m
ATS2p
ATS2pe
ATS2s
ATS2se
ATS2v
ATS3Z
ATS3are
ATS3d
ATS3dv
ATS3i
ATS3m
ATS3p
ATS3pe
ATS3s
ATS3se
ATS3v
ATS4Z
ATS4are
ATS4d
ATS4dv
ATS4i
ATS4m
ATS4p
ATS4pe
ATS4s
ATS4se
ATS4v
ATS5Z
ATS5are
ATS5d
ATS5dv
ATS5i
ATS5m
ATS5p
ATS5pe
ATS5s
ATS5se
ATS5v
ATS6Z
ATS6are
ATS6d
ATS6dv
ATS6i
ATS6m
ATS6p
ATS6pe
ATS6s
ATS6se
ATS6v
ATS7Z
ATS7are
ATS7d
ATS7dv
ATS7i
ATS7m
ATS7p
ATS7pe
ATS7s
ATS7se
ATS7v
ATS8Z
ATS8are
ATS8d
ATS8dv
ATS8i
ATS8m
ATS8p
ATS8pe
ATS8s
ATS8se
ATS8v
ATSC0Z
ATSC0are
ATSC0c
ATSC0d
ATSC0dv
ATSC0i
ATSC0m
ATSC0p
ATSC0pe
ATSC0s
ATSC0se
ATSC0v
ATSC1Z
ATSC1are
ATSC1c
ATSC1d
ATSC1dv
ATSC1i
ATSC1m
ATSC1p
ATSC1pe
ATSC1s
ATSC1se
ATSC1v
ATSC2Z
ATSC2are
ATSC2c
ATSC2d
ATSC2dv
ATSC2i
ATSC2m
ATSC2p
ATSC2pe
ATSC2s
ATSC2se
ATSC2v
ATSC3Z
ATSC3are
ATSC3c
ATSC3d
ATSC3dv
ATSC3i
ATSC3m
ATSC3p
ATSC3pe
ATSC3s
ATSC3se
ATSC3v
ATSC4Z
ATSC4are
ATSC4c
ATSC4d
ATSC4dv
ATSC4i
ATSC4m
ATSC4p
ATSC4pe
ATSC4s
ATSC4se
ATSC4v
ATSC5Z
ATSC5are
ATSC5c
ATSC5d
ATSC5dv
ATSC5i
ATSC5m
ATSC5p
ATSC5pe
ATSC5s
ATSC5se
ATSC5v
ATSC6Z
ATSC6are
ATSC6c
ATSC6d
ATSC6dv
ATSC6i
ATSC6m
ATSC6p
ATSC6pe
ATSC6s
ATSC6se
ATSC6v
ATSC7Z
ATSC7are
ATSC7c
ATSC7d
ATSC7dv
ATSC7i
ATSC7m
ATSC7p
ATSC7pe
ATSC7s
ATSC7se
ATSC7v
ATSC8Z
ATSC8are
ATSC8c
ATSC8d
ATSC8dv
ATSC8i
ATSC8m
ATSC8p
ATSC8pe
ATSC8s
ATSC8se
ATSC8v
AXp-0d
AXp-0dv
AXp-1d
AXp-1dv
AtomStereoCount
BIC0
BIC1
BIC2
BIC3
BIC4
BIC5
BalabanJ
BertzCT
C1SP2
C1SP3
C2SP2
C2SP3
C3SP2
C3SP3
CIC0
CIC1
CIC2
CIC3
CIC4
CIC5
ConformerCount3D
Diameter
ECIndex
EState_VSA10
EState_VSA2
EState_VSA3
EState_VSA4
EState_VSA5
EState_VSA6
EState_VSA7
EState_VSA8
EState_VSA9
FCSP3
FilterItLogS
GATS1Z
GATS1are
GATS1c
GATS1dv
GATS1i
GATS1m
GATS1p
GATS1pe
GATS1s
GATS1se
GATS1v
GATS2Z
GATS2are
GATS2c
GATS2dv
GATS2i
GATS2m
GATS2p
GATS2pe
GATS2s
GATS2se
GATS2v
GGI1
GGI2
GGI3
GGI4
GGI5
GGI6
GGI7
IC0
IC1
IC2
IC3
IC4
IC5
JGI1
JGI2
JGI3
JGI4
JGI5
JGI6
JGI7
JGT10
Kier1
LabuteASA
MATS1Z
MATS1are
MATS1c
MATS1dv
MATS1i
MATS1m
MATS1p
MATS1pe
MATS1s
MATS1se
MATS1v
MATS2Z
MATS2are
MATS2c
MATS2dv
MATS2i
MATS2m
MATS2p
MATS2pe
MATS2s
MATS2se
MATS2v
MIC0
MIC1
MIC2
MIC3
MIC4
MIC5
MPC10
MPC2
MPC3
MPC4
MPC5
MPC6
MPC7
MPC8
MPC9
MW
MWC01
MWC02
MWC03
MWC04
MWC05
MWC06
MWC07
MWC08
MWC09
MWC10
MZ
Mare
Mi
Mm
Mp
Mpe
Mse
Mv
NdO
NdsCH
NdssC
NsCH3
NssCH2
NssO
NsssCH
PEOE_VSA1
PEOE_VSA2
PEOE_VSA6
PEOE_VSA7
PEOE_VSA8
PEOE_VSA9
PetitjeanIndex
RNCG
RPCG
Radius
RotRatio
SIC0
SIC1
SIC2
SIC3
SIC4
SIC5
SLogP
SMR
SMR_VSA1
SMR_VSA4
SMR_VSA5
SMR_VSA6
SMR_VSA7
SRW02
SRW04
SRW06
SRW08
SRW10
SZ
Sare
SdO
SdsCH
SdssC
Si
SlogP_VSA2
SlogP_VSA3
SlogP_VSA4
SlogP_VSA5
SlogP_VSA6
Sm
Sp
Spe
SsCH3
Sse
SssCH2
SssO
SsssCH
Sv
TIC0
TIC1
TIC2
TIC3
TIC4
TIC5
TMPC10
TMWC10
TSRW10
TopoPSA
TopoPSA(NO)
TopoShapeIndex
TpiPC10
VAdjMat
VMcGowan
VSA_EState1
VSA_EState2
VSA_EState4
VSA_EState5
VSA_EState7
VSA_EState8
Vabc
WPath
WPol
Xc-3d
Xc-3dv
Xc-5d
Xc-5dv
Xch-6d
Xch-6dv
Xch-7d
Xch-7dv
Xp-0d
Xp-0dv
Xp-1d
Xp-1dv
Xp-2d
Xp-2dv
Xp-3d
Xp-3dv
Xp-4d
Xp-4dv
Xp-5d
Xp-5dv
Xp-6d
Xp-6dv
Xp-7d
Xp-7dv
Xpc-4d
Xpc-4dv
Xpc-5d
Xpc-5dv
Xpc-6d
Xpc-6dv
ZMIC0
ZMIC1
ZMIC2
ZMIC3
ZMIC4
ZMIC5
Zagreb1
Zagreb2
apol
bpol
fMF
fragCpx
mZagreb1
mZagreb2
n6Ring
nAtom
nBonds
nBondsD
nBondsKD
nBondsKS
nBondsM
nBondsO
nBondsS
nC
nH
nHBAcc
nHeavyAtom
nHetero
nO
nRing
nRot
piPC1
piPC10
piPC2
piPC3
piPC4
piPC5
piPC6
piPC7
piPC8
piPC9
