## Supplemental Table S4 for "Restructuring of olfactory representations in the fly brain around odor relationships in natural sources"

Supplementary Table S4: References in secondary natural source database
Alves, V., Gonçalves, J., Figueira, J. A., Ornelas, L. P., Branco, R. N., Câmara, J. S., & Pereira, J. A. (2020). Beer volatile fingerprinting at different brewing steps. Food Chemistry, 326. https://doi.org/10.1016/j.foodchem.2020.126856
Aprea, E., Biasioli, F., Carlin, S., Endrizzi, I., & Gasperi, F. (2009). Investigation of Volatile Compounds in Two Raspberry Cultivars by Two Headspace Techniques: Solid-Phase Microextraction/Gas Chromatography-Mass Spectrometry (SPME/GC-MS) and Proton-Transfer Reaction-Mass Spectrometry (PTR-MS). Journal of Agricultural and Food Chemistry, 57. https://doi.org/10.1021/jf803998c
Argyri, A. A., Mallouchos, A., Panagou, E. Z., & Nychas, G.-J. E. (2015). The dynamics of the HS/SPME–GC/MS as a tool to assess the spoilage of minced beef stored under different packaging and temperature conditions. International Journal of Food Microbiology, 193. https://doi.org/10.1016/j.ijfoodmicro.2014.09.020
Ban, Y., Oyama-Okubo, N., Honda, C., Nakayama, M., & Moriguchi, T. (2010). Emitted and endogenous volatiles in ‘Tsugaru’ apple: The mechanism of ester and (E,E)-α-farnesene accumulation. Food Chemistry, 118. https://doi.org/10.1016/j.foodchem.2009.04.109
Barbosa-Pereira, L., Rojo-Poveda, O., Ferrocino, I., Giordano, M., & Zeppa, G. (2019). Analytical dataset on volatile compounds of cocoa bean shells from different cultivars and geographical origins. Data in Brief, 25. https://doi.org/10.1016/j.dib.2019.104268
Beaulieu, J., Lloyd, S., Preece, J., Moersfelder, J., Stein-Chisholm, R., & Obando-Ulloa, J. (2015). Physicochemical properties and aroma volatile profiles in a diverse collection of California-grown pomegranate (Punica granatum L.) germplasm. Food Chemistry, 181. https://doi.org/10.1016/j.foodchem.2015.02.026
Beaulieu, J. C., & Grimm, C. C. (2001). Identification of Volatile Compounds in Cantaloupe at Various Developmental Stages Using Solid Phase Microextraction. Journal of Agricultural and Food Chemistry, 49. https://doi.org/10.1021/jf0005768
Beaulieu, J. C., & Lea, J. M. (2006). Characterization and Semiquantitative Analysis of Volatiles in Seedless Watermelon Varieties Using Solid-Phase Microextraction. Journal of Agricultural and Food Chemistry, 54. https://doi.org/10.1021/jf060663l
Beaulieu, J. C., Stein-Chisholm, R. E., & Boykin, D. L. (2014). Qualitative Analysis of Volatiles in Rabbiteye Blueberry Cultivars at Various Maturities Using Rapid Solid-phase Microextraction. Journal of the American Society for Horticultural Science, 139. https://doi.org/10.21273/jashs.139.2.167
Beltrán-Barrientos, L. M., Garcia, H. S., Reyes-Díaz, R., Estrada-Montoya, M. C., Torres-Llanez, M. J., Hernández-Mendoza, A., González-Córdova, A. F., & Vallejo-Cordoba, B. (2019). Cooperation between Lactococcus lactis NRRL B-50571 and NRRL B-50572 for Aroma Formation in Fermented Milk. Foods, 8. https://doi.org/10.3390/foods8120645
Berhal, C., Clerck, C. D., Fauconnier, M.-L., Levicek, C., Boullis, A., Kaddes, A., Jijakli, H. M., Verheggen, F., & Massart, S. (2017). First Characterisation of Volatile Organic Compounds Emitted by Banana Plants. Scientific Reports, 7. https://doi.org/10.1038/srep46400
Bi, S., Xu, X., Luo, D., Lao, F., Pang, X., Shen, Q., Hu, X., & Wu, J. (2020). Characterization of Key Aroma Compounds in Raw and Roasted Peas (Pisum sativum L.) by Application of Instrumental and Sensory Techniques. Journal of Agricultural and Food Chemistry, 68. https://doi.org/10.1021/acs.jafc.9b07711
Braga, G. C., Prado, A., da Silva Pinto, J. S., & de Alencar, S. M. (2015). Volatile profile of yellow passion fruit juice by static headspace and solid phase microextraction techniques. Ciência Rural, 45. https://doi.org/10.1590/0103-8478cr20130777
Bylaite, E., & Meyer, A. S. (2005). Characterisation of volatile aroma compounds of orange juices by three dynamic and static headspace gas chromatography techniques. European Food Research and Technology, 222. https://doi.org/10.1007/s00217-005-0141-8
Câmara, J., Marques, J., Perestrelo, R., Rodrigues, F., Oliveira, L., Andrade, P., & Caldeira, M. (2007). Comparative study of the whisky aroma profile based on headspace solid phase microextraction using different fibre coatings. Journal of Chromatography A, 1150. https://doi.org/10.1016/j.chroma.2006.09.014
Cano, M., de Ancos, B., Matallana, M., C’amara, M., Reglero, G., & Tabera, J. (1997). Differences among Spanish and Latin-American banana cultivars: morphological, chemical and sensory characteristics. Food Chemistry, 59 (3), 411–419. https://doi.org/10.1016/s0308-8146(96)00285-3
Carasek, E., & Pawliszyn, J. (2006). Screening of Tropical Fruit Volatile Compounds Using Solid-Phase Microextraction (SPME) Fibers and Internally Cooled SPME Fiber. Journal of Agricultural and Food Chemistry, 54. https://doi.org/10.1021/jf0613942
Carbonell-Barrachina, A. A., Agustí, A., & Ruiz, J. J. (2005). Analysis of flavor volatile compounds by dynamic headspace in traditional and hybrid cultivars of Spanish tomatoes. European Food Research and Technology, 222. https://doi.org/10.1007/s00217-005-0131-x
Carpentieri, A., Sebastianelli, A., Melchiorre, C., Pinto, G., Trifuoggi, M., Lettera, V., & Amoresano, A. (2019). Fiano, Greco and Falanghina grape cultivars differentiation by volatiles fingerprinting, a case study. Heliyon, 5. https://doi.org/10.1016/j.heliyon.2019.e02287
Chen, J., Lü, J., He, Z., Zhang, F., Zhang, S., & Zhang, H. (2020). Investigations into the production of volatile compounds in Korla fragrant pears (Pyrus sinkiangensis Yu). Food Chemistry, 302. https://doi.org/10.1016/j.foodchem.2019.125337
Chen, Q.-C., Zhu, Y., Yan, H., Chen, M., Xie, D.-C., Wang, M.-Q., Ni, D.-J., & Lin, Z. (2020). Identification of Aroma Composition and Key Odorants Contributing to Aroma Characteristics of White Teas. Molecules, 25. https://doi.org/10.3390/molecules25246050
Cuevas, F., Moreno-Rojas, J., Arroyo, F., Daza, A., & Ruiz-Moreno, M. (2016). Effect of management (organic vs conventional) on volatile profiles of six plum cultivars (Prunus salicina Lindl.). A chemometric approach for varietal classification and determination of potential markers. Food Chemistry, 199. https://doi.org/10.1016/j.foodchem.2015.12.049
D’Agostino, M., Sanz, J., Martínez-Castro, I., Giuffrè, A., Sicari, V., & Soria, A. (2014). Statistical analysis for improving data precision in the SPME GC–MS analysis of blackberry (Rubus ulmifolius Schott) volatiles. Talanta, 125. https://doi.org/10.1016/j.talanta.2014.02.058
Dan, T., Jin, R., Ren, W., Li, T., Chen, H., & Sun, T. (2018). Characteristics of Milk Fermented by Streptococcus thermophilus MGA45-4 and the Profiles of Associated Volatile Compounds during Fermentation and Storage. Molecules, 23. https://doi.org/10.3390/molecules23040878
Dan, T., Ren, W., Liu, Y., Tian, J., Chen, H., Li, T., & Liu, W. (2019). Volatile Flavor Compounds Profile and Fermentation Characteristics of Milk Fermented by Lactobacillus delbrueckii subsp. bulgaricus. Frontiers in Microbiology, 10. https://doi.org/10.3389/fmicb.2019.02183
da Rocha, R. F. J., da Silva Araújo, Í. M., de Freitas, S. M., & dos Santos Garruti, D. (2017). Optimization of headspace solid phase micro-extraction of volatile compounds from papaya fruit assisted by GC–olfactometry. Journal of Food Science and Technology, 54. https://doi.org/10.1007/s13197-017-2871-6
de Pinho, P. G., Valentão, P., Gonçalves, R. F., Sousa, C., & Andrade, P. B. (2009). Volatile composition of Brassica oleracea L. var. costata DC leaves using solid-phase microextraction and gas chromatography/ion trap mass spectrometry. Rapid Communications in Mass Spectrometry, 23. https://doi.org/10.1002/rcm.4148
de Souza, E. H., Massarioli, A. P., Moreno, I. A. M., Souza, F. V. D., Ledo, C. A. S., Alencar, S. M., & Martinelli, A. P. (2016). Volatile compounds profile of Bromeliaceae flowers. Revista de Biología Tropical, 64. https://doi.org/10.15517/rbt.v64i3.21300
de Vasconcelos Facundo, H. V., dos Santos Garruti, D., dos Santos Dias, C. T., Cordenunsi, B. R., & Lajolo, F. M. (2012). Influence of different banana cultivars on volatile compounds during ripening in cold storage. Food Research International, 49. https://doi.org/10.1016/j.foodres.2012.08.013
Don, S. M. Y., Schmidtke, L. M., Gambetta, J. M., & Steel, C. C. (2020). Aureobasidium pullulans volatilome identified by a novel, quantitative approach employing SPME-GC-MS, suppressed Botrytis cinerea and Alternaria alternata in vitro. Scientific Reports, 10. https://doi.org/10.1038/s41598-020-61471-8
Du, X., Plotto, A., Song, M., Olmstead, J., & Rouseff, R. (2011). Volatile Composition of Four Southern Highbush Blueberry Cultivars and Effect of Growing Location and Harvest Date. Journal of Agricultural and Food Chemistry, 59. https://doi.org/10.1021/jf201184m
Farag, M. A., Fayek, N. M., & Reidah, I. A. (2018). Volatile profiling in Rhus coriaria fruit (sumac) from three different geographical origins and upon roasting as analyzed via solid-phase microextraction. PeerJ, 6. https://doi.org/10.7717/peerj.5121
Farneti, B., Khomenko, I., Grisenti, M., Ajelli, M., Betta, E., Algarra, A. A., Cappellin, L., Aprea, E., Gasperi, F., Biasioli, F., & Giongo, L. (2017). Exploring Blueberry Aroma Complexity by Chromatographic and Direct-Injection Spectrometric Techniques. Frontiers in Plant Science, 8. https://doi.org/10.3389/fpls.2017.00617
Fernandes, S., Gois, A., Mendes, F., Perestrelo, R., Medina, S., & Câmara, J. S. (2020). Typicality Assessment of Onions (Allium cepa) from Different Geographical Regions Based on the Volatile Signature and Chemometric Tools. Foods, 9. https://doi.org/10.3390/foods9030375
Ferreira, L., Perestrelo, R., Caldeira, M., & Câmara, J. S. (2009). Characterization of volatile substances in apples from Rosaceae family by headspace solid-phase microextraction followed by GC-qMS. Journal of Separation Science, 32. https://doi.org/10.1002/jssc.200900024
Figueira, J., Câmara, H., Pereira, J., & Câmara, J. S. (2014). Evaluation of volatile metabolites as markers in Lycopersicon esculentum L. cultivars discrimination by multivariate analysis of headspace solid phase microextraction and mass spectrometry data. Food Chemistry, 145. https://doi.org/10.1016/j.foodchem.2013.08.061
Flamini, G., Tebano, M., & Cioni, P. L. (2007). Volatiles emission patterns of different plant organs and pollen of Citrus limon. Analytica Chimica Acta, 589. https://doi.org/10.1016/j.aca.2007.02.053
Gasiński, A., Kawa-Rygielska, J., Szumny, A., Czubaszek, A., Gąsior, J., & Pietrzak, W. (2020). Volatile Compounds Content, Physicochemical Parameters, and Antioxidant Activity of Beers with Addition of Mango Fruit (Mangifera Indica). Molecules, 25. https://doi.org/10.3390/molecules25133033
Gilbert, J. L., Guthart, M. J., Gezan, S. A., de Carvalho, M. P., Schwieterman, M. L., Colquhoun, T. A., Bartoshuk, L. M., Sims, C. A., Clark, D. G., & Olmstead, J. W. (2015). Identifying Breeding Priorities for Blueberry Flavor Using Biochemical, Sensory, and Genotype by Environment Analyses. PLOS ONE, 10. https://doi.org/10.1371/journal.pone.0138494
González, M., Gaete-Eastman, C., Valdenegro, M., Figueroa, C. R., Fuentes, L., Herrera, R., & Moya-León, M. A. (2009). Aroma Development during Ripening of Fragaria chiloensis Fruit and Participation of an Alcohol Acyltransferase (FcAAT1) Gene. Journal of Agricultural and Food Chemistry, 57. https://doi.org/10.1021/jf901693j
Grosch, W. (1994). Determination of Potent Odourants in Foods by Aroma Extract Dilution Analysis (AEDA) and Calculation of Odour Activity Values (OAVs). Flavour and Fragrance Journal, 9 (4), 147–158. https://doi.org/10.1002/ffj.2730090403
Hafsah, H., Iriawati, I., & Syamsudin, T. S. (2020). Dataset of volatile compounds from flowers and secondary metabolites from the skin pulp, green beans, and peaberry green beans of robusta coffee. Data in Brief, 29. https://doi.org/10.1016/j.dib.2020.105219
Holland, D., Larkov, O., Bar-Ya’akov, I., Bar, E., Zax, A., Brandeis, E., Ravid, U., & Lewinsohn, E. (2005). Developmental and Varietal Differences in Volatile Ester Formation and Acetyl-CoA: Alcohol Acetyl Transferase Activities in Apple (Malus domestica Borkh.) Fruit. Journal of Agricultural and Food Chemistry, 53. https://doi.org/10.1021/jf050519k
Javed, H. U., Wang, D., Andaleeb, R., Zahid, M. S., Shi, Y., Akhtar, S., Shiping, W., & Duan, C.-Q. (2021). Drying Treatments Change the Composition of Aromatic Compounds from Fresh to Dried Centennial Seedless Grapes. Foods, 10. https://doi.org/10.3390/foods10030559
Jetti, R., Yang, E., Kurnianta, A., Finn, C., & Qian, M. (2007). Quantification of Selected Aroma-Active Compounds in Strawberries by Headspace Solid-Phase Microextraction Gas Chromatography and Correlation with Sensory Descriptive Analysis. Journal of Food Science, 72. https://doi.org/10.1111/j.1750-3841.2007.00445.x
Johnson, B. O., Golonka, A. M., Blackwell, A., Vazquez, I., & Wolfram, N. (2019). Floral Scent Variation in the Heterostylous Species Gelsemium sempervirens. Molecules, 24. https://doi.org/10.3390/molecules24152818
Jordán, M. J., Margaría, C. A., Shaw, P. E., & Goodner, K. L. (2002). Aroma Active Components in Aqueous Kiwi Fruit Essence and Kiwi Fruit Puree by GC-MS and Multidimensional GC/GC-O. Journal of Agricultural and Food Chemistry, 50. https://doi.org/10.1021/jf020297f
Jung, H., Ganesan, P., Lee, S., & Kwak, H. (2013). Comparative study of flavor in cholesterol-removed Gouda cheese and Gouda cheese during ripening. Journal of Dairy Science, 96. https://doi.org/10.3168/jds.2012-5644
Karabulut, I., Gokbulut, I., Bilenler, T., Sislioglu, K., Ozdemir, I. S., Bahar, B., Çelik, B., & Seyhan, F. (2018). Effect of fruit maturity level on quality, sensory properties and volatile composition of two common apricot (Prunus armeniaca L.) varieties. Journal of Food Science and Technology, 55. https://doi.org/10.1007/s13197-018-3189-8
Khrisanapant, Kebede, Leong, & Oey. (2019). A Comprehensive Characterisation of Volatile and Fatty Acid Profiles of Legume Seeds. Foods, 8. https://doi.org/10.3390/foods8120651
Kung, Chen, Chao, Wu, Lin, & Chen. (2019). Analysis of Volatile Constituents in Platostoma palustre (Blume) Using Headspace Solid-Phase Microextraction and Simultaneous Distillation-Extraction. Foods, 8. https://doi.org/10.3390/foods8090415
Leclair, C., Plotto, A., McCollum, G., Bai, J., Biotteau, A., Baldwin, E. A., Reyes-De-Corcuera, J., & Chervin, C. (2012). Gas Chromatography–Olfactometry Analyses of Volatiles Produced by ‘Fallglo’ and ‘US Early Pride’ Tangerines. Proceedings of the Florida State Horticultural Society, 125, 264–271.
Lee, J. H. J., Jayaprakasha, G. K., Rush, C. M., Crosby, K. M., & Patil, B. S. (2018). Production system influences volatile biomarkers in tomato. Metabolomics, 14. https://doi.org/10.1007/s11306-018-1385-1
Lehner, T. B., & Siegmund, B. (2020). The impact of ventilation during postharvest ripening on the development of flavour compounds and sensory quality of mangoes (Mangifera indica L.) cv. Kent. Food Chemistry, 320. https://doi.org/10.1016/j.foodchem.2020.126608
Li, J., Di, T., & Bai, J. (2019). Distribution of Volatile Compounds in Different Fruit Structures in Four Tomato Cultivars. Molecules, 24. https://doi.org/10.3390/molecules24142594
Li, S., Zhu, B., Pirrello, J., Xu, C., Zhang, B., Bouzayen, M., Chen, K., & Grierson, D. (2019). Roles of RIN and ethylene in tomato fruit ripening and ripening-associated traits. New Phytologist, 226. https://doi.org/10.1111/nph.16362
Li, X., Li, B., Cai, S., Zhang, Y., Xu, M., Zhang, C., Yuan, B., Xing, K., & Qin, S. (2020). Identification of Rhizospheric Actinomycete Streptomyces lavendulae SPS-33 and the Inhibitory Effect of its Volatile Organic Compounds against Ceratocystis fimbriata in Postharvest Sweet Potato (Ipomoea batatas (L.) Lam.) Microorganisms, 8. https://doi.org/10.3390/microorganisms8030319
Lignou, S., Parker, J. K., Oruna-Concha, M. J., & Mottram, D. S. (2013). Flavour profiles of three novel acidic varieties of muskmelon (Cucumis melo L.) Food Chemistry, 139. https://doi.org/10.1016/j.foodchem.2013.01.068
Liu, F.-X., Fu, S.-F., Bi, X.-F., Chen, F., Liao, X.-J., Hu, X.-S., & Wu, J.-H. (2013). Physico-chemical and antioxidant properties of four mango (Mangifera indica L.) cultivars in China. Food Chemistry, 138. https://doi.org/10.1016/j.foodchem.2012.09.111
Liu, H., An, K., Su, S., Yu, Y., Wu, J., Xiao, G., & Xu, Y. (2020). Aromatic Characterization of Mangoes (Mangifera indica L.) Using Solid Phase Extraction Coupled with Gas Chromatography–Mass Spectrometry and Olfactometry and Sensory Analyses. Foods, 9. https://doi.org/10.3390/foods9010075
Liu, L., Ji, M.-L., Chen, M., Sun, M.-y., Fu, X.-l., Li, L., Gao, D.-S., & Zhu, C.-Y. (2016). The flavor and nutritional characteristic of four strawberry varieties cultured in soilless system. Food Science & Nutrition, 4. https://doi.org/10.1002/fsn3.346
López, M., Lavilla, M., Riba, M., & Vendrell, M. (1998). Comparison of Volatile Comopunds in Two Seasons in Apples: Golden Delicious and Granny Smith. Journal of Food Quality, 21. https://doi.org/10.1111/j.1745-4557.1998.tb00512.x
Lubinska-Szczygeł, M., Polkowska, Ż., Dymerski, T., & Gorinstein, S. (2020). Comparison of the Physical and Sensory Properties of Hybrid Citrus Fruit Jaffa® Sweetie in Relation to the Parent Fruits. Molecules, 25. https://doi.org/10.3390/molecules25122748
Łyczko, Jałoszyński, Surma, García-Garví, Carbonell-Barrachina, & Szumny. (2019). Determination of Various Drying Methods’ Impact on Odour Quality of True Lavender (Lavandula angustifolia Mill.) Flowers. Molecules, 24. https://doi.org/10.3390/molecules24162900
Ma, X.-k., Li, X.-f., Zhang, J.-y., Lei, J., Li, W.-w., & Wang, G. (2019). Analysis of the Volatile Components in Selaginella doederleinii by Headspace Solid Phase Microextraction-Gas Chromatography-Mass Spectrometry. Molecules, 25. https://doi.org/10.3390/molecules25010115
Ma, X.-W., Su, M.-Q., Wu, H.-X., Zhou, Y.-G., & Wang, S.-B. (2018). Analysis of the Volatile Profile of Core Chinese Mango Germplasm by Headspace Solid-Phase Microextraction Coupled with Gas Chromatography-Mass Spectrometry. Molecules, 23. https://doi.org/10.3390/molecules23061480
Maduwanthi, S. D. T., & Marapana, R. A. U. J. (2019). Comparative Study on Aroma Volatiles, Organic Acids, and Sugars of Ambul Banana (Musa acuminata, AAB) Treated with Induced Ripening Agents. Journal of Food Quality, 2019. https://doi.org/10.1155/2019/7653154
Mahattanatawee, K., Goodner, K., & Baldwin, E. A. (2005). Volatile constituents and character impact compounds of selected Florida’s tropical fruit. Proceedings of Florida State Horticultural Society, 118, 414–418.
Majcher, M. A., Scheibe, M., & Jeleń, H. H. (2020). Identification of Odor Active Compounds in Physalis peruviana L. Molecules, 25. https://doi.org/10.3390/molecules25020245
Malheiro, R., de Pinho, P. G., Casal, S., Bento, A., & Pereira, J. A. (2011). Determination of the volatile profile of stoned table olives from different varieties by using HS-SPME and GC/IT-MS. Journal of the Science of Food and Agriculture, 91. https://doi.org/10.1002/jsfa.4372
Mayo-Hernández, J., Ramírez-Chávez, E., Molina-Torres, J., de Lourdes Guillén-Cisneros, M., Rodríguez-Herrera, R., Hernández-Castillo, F., Flores-Olivas, A., & Valenzuela-Soto, J. H. (2019). Effects of Bactericera cockerelli Herbivory on Volatile Emissions of Three Varieties of Solanum lycopersicum. Plants, 8. https://doi.org/10.3390/plants8110509
Melgarejo, P., Calín-Sánchez, Á., Vázquez-Araújo, L., Hernández, F., Martínez, J. J., Legua, P., & Carbonell-Barrachina, Á. A. (2011). Volatile Composition of Pomegranates from 9 Spanish Cultivars Using Headspace Solid Phase Microextraction. Journal of Food Science, 76. https://doi.org/10.1111/j.1750-3841.2010.01945.x
Mujić, I., Kralj, M. B., Jokić, S., Jug, T., Šubarić, D., Vidović, S., Živković, J., & Jarni, K. (2012). Characterisation of volatiles in dried white varieties figs (Ficus carica L.) Journal of Food Science and Technology, 51. https://doi.org/10.1007/s13197-012-0740-x
Najar, B., Marchioni, I., Ruffoni, B., Copetta, A., Pistelli, L., & Pistelli, L. (2019). Volatilomic Analysis of Four Edible Flowers from Agastache Genus. Molecules, 24. https://doi.org/10.3390/molecules24244480
Nobre, A. C. d. O., De Almeida, Á. S. S. d. S., Lemos, A. P. D., Magalhães, H. C. R., & Garruti, D. D. S. (2015). Volatile Profile of Cashew Apple Juice Fibers from Different Production Steps. Molecules, 20 (6), 9803–9815. https://doi.org/10.3390/molecules20069803
Oomah, B. D., Liang, L. S. Y., & Balasubramanian, P. (2007). Volatile Compounds of Dry Beans (Phaseolus vulgaris L.) Plant Foods for Human Nutrition, 62. https://doi.org/10.1007/s11130-007-0059-3
Oomah, B. D., Razafindrainibe, M., & Drover, J. C. (2013). Headspace volatile components of Canadian grown low-tannin faba bean (Vicia faba L.) genotypes. Journal of the Science of Food and Agriculture, 94. https://doi.org/10.1002/jsfa.6272
Orban, A., Hennicke, F., & Rühl, M. (2020). Volatilomes of Cyclocybe aegerita during different stages of monokaryotic and dikaryotic fruiting. Biological Chemistry, 401. https://doi.org/10.1515/hsz-2019-0392
Padilla-Jiménez, S. M., Angoa-Pérez, M. V., Mena-Violante, H. G., Oyoque-Salcedo, G., Montañez-Soto, J. L., & Oregel-Zamudio, E. (2021). Identification of Organic Volatile Markers Associated with Aroma during Maturation of Strawberry Fruits. Molecules, 26 (2), 504. https://doi.org/10.3390/molecules26020504
Pereira, J., Pereira, J., & Câmara, J. S. (2011). Effectiveness of different solid-phase microextraction fibres for differentiation of selected Madeira island fruits based on their volatile metabolite profile—Identification of novel compounds. Talanta, 83. https://doi.org/10.1016/j.talanta.2010.10.064
Perestrelo, R., Silva, C., & Câmara, J. S. (2019). Madeira Wine Volatile Profile. A Platform to Establish Madeira Wine Aroma Descriptors. Molecules, 24. https://doi.org/10.3390/molecules24173028
Perestrelo, R., Silva, C., Silva, P., Medina, S., & Câmara, J. (2019). Differentiation of Fresh and Processed Fruit Juices Using Volatile Composition. Molecules, 24. https://doi.org/10.3390/molecules24050974
Pontes, M., Marques, J., & Câmara, J. (2009). Headspace solid-phase microextraction-gas chromatography-quadrupole mass spectrometric methodology for the establishment of the volatile composition of Passiflora fruit species. Microchemical Journal, 93. https://doi.org/10.1016/j.microc.2009.03.010
Pontes, M., Pereira, J., & Câmara, J. S. (2012). Dynamic headspace solid-phase microextraction combined with one-dimensional gas chromatography–mass spectrometry as a powerful tool to differentiate banana cultivars based on their volatile metabolite profile. Food Chemistry, 134. https://doi.org/10.1016/j.foodchem.2012.04.087
Prat, L., Espinoza, M. I., Agosin, E., & Silva, H. (2013). Identification of volatile compounds associated with the aroma of white strawberries (Fragaria chiloensis). Journal of the Science of Food and Agriculture, 94. https://doi.org/10.1002/jsfa.6412
Qin, L., Wei, Q.-P., Kang, W.-H., Zhang, Q., Sun, J., & Liu, S.-Z. (2017). Comparison of Volatile Compounds in ‘Fuji’ Apples in the Different Regions in China. Food Science and Technology Research, 23. https://doi.org/10.3136/fstr.23.79
Ramadan, N. S., Wessjohann, L. A., Mocan, A., Vodnar, D. C., El-Sayed, N. H., El-Toumy, S. A., Mohamed, D. A., Aziz, Z. A., Ehrlich, A., & Farag, M. A. (2020). Nutrient and Sensory Metabolites Profiling of Averrhoa Carambola L. (Starfruit) in the Context of Its Origin and Ripening Stage by GC/MS and Chemometric Analysis. Molecules, 25. https://doi.org/10.3390/molecules25102423
Reboredo-Rodríguez, P., González-Barreiro, C., Cancho-Grande, B., & Simal-Gándara, J. (2013). Concentrations of Aroma Compounds and Odor Activity Values of Odorant Series in Different Olive Cultivars and Their Oils. Journal of Agricultural and Food Chemistry, 61. https://doi.org/10.1021/jf400804m
Reyes-Díaz, R., González-Córdova, A. F., del Carmen Estrada-Montoya, M., Méndez-Romero, J. I., Mazorra-Manzano, M. A., Soto-Valdez, H., & Vallejo-Cordoba, B. (2020). Volatile and sensory evaluation of Mexican Fresco cheese as affected by specific wild Lactococcus lactis strains. Journal of Dairy Science, 103. https://doi.org/10.3168/jds.2019-17188
Rizzolo, A., Grassi, M., & Zerbini, P. E. (2006). Influence of Postharvest Ripening on Changes in Quality and Volatile Compounds of "Golden Orange" and "Golden Lasa" Scab-Resistant Apple Cultivars. Journal of Food Quality, 29. https://doi.org/10.1111/j.1745-4557.2006.00078.x
Rodrigues, F., Caldeira, M., & Câmara, J. (2008). Development of a dynamic headspace solid-phase microextraction procedure coupled to GC–qMSD for evaluation the chemical profile in alcoholic beverages. Analytica Chimica Acta, 609. https://doi.org/10.1016/j.aca.2007.12.041
Rodríguez-Burruezo, A., Kollmannsberger, H., González-Mas, M. C., Nitz, S., & Fernando, N. (2010). HS-SPME Comparative Analysis of Genotypic Diversity in the Volatile Fraction and Aroma-Contributing Compounds of Capsicum Fruits from the annuum-chinense-frutescens Complex. Journal of Agricultural and Food Chemistry, 58. https://doi.org/10.1021/jf903931t
Rossi, S., Sileoni, V., Perretti, G., & Marconi, O. (2013). Characterization of the volatile profiles of beer using headspace solid-phase microextraction and gas chromatography-mass spectrometry. Journal of the Science of Food and Agriculture, 94. https://doi.org/10.1002/jsfa.6336
Sánchez, A. H., López-López, A., Cortés-Delgado, A., de Castro, A., & Montaño, A. (2020). Aroma profile and volatile composition of black ripe olives (Manzanilla and Hojiblanca cultivars). Food Research International, 127. https://doi.org/10.1016/j.foodres.2019.108733
Sánchez, G., Besada, C., Badenes, M. L., Monforte, A. J., & Granell, A. (2012). A Non-Targeted Approach Unravels the Volatile Network in Peach Fruit. PLoS ONE, 7. https://doi.org/10.1371/journal.pone.0038992
Schwieterman, M. L., Colquhoun, T. A., Jaworski, E. A., Bartoshuk, L. M., Gilbert, J. L., Tieman, D. M., Odabasi, A. Z., Moskowitz, H. R., Folta, K. M., Klee, H. J., Sims, C. A., Whitaker, V. M., & Clark, D. G. (2014). Strawberry Flavor: Diverse Chemical Compositions, a Seasonal Influence, and Effects on Sensory Perception. PLoS ONE, 9. https://doi.org/10.1371/journal.pone.0088446
Sheng, X., Lin, Y., Cao, J., Ning, Y., Pang, X., Wu, J., & Kong, F. (2020). Comparative Evaluation of Key Aroma-Active Compounds in Sweet Osmanthus (Osmanthus fragrans Lour.) with Different Enzymatic Treatments. Journal of Agricultural and Food Chemistry, 69. https://doi.org/10.1021/acs.jafc.0c06244
Shi, T., Yue, Y., Shi, M., Chen, M., Yang, X., & Wang, L. (2019). Exploration of Floral Volatile Organic Compounds in Six Typical Lycoris taxa by GC-MS. Plants, 8. https://doi.org/10.3390/plants8100422
Sirtori, F., Aquilani, C., Dimauro, C., Bozzi, R., Franci, O., Calamai, L., Pezzati, A., & Pugliese, C. (2020). Characterization of Subcutaneous Fat of Toscano Dry-Cured Ham and Identification of Processing Stage by Multivariate Analysis Approach Based on Volatile Profile. Animals, 11. https://doi.org/10.3390/ani11010013
Soltani, M., Sahingil, D., Gokce, Y., & Hayaloglu, A. (2016). Changes in volatile composition and sensory properties of Iranian ultrafiltered white cheese as affected by blends of Rhizomucor miehei protease or camel chymosin. Journal of Dairy Science, 99. https://doi.org/10.3168/jds.2016-11179
Song, Y., Zhang, Y.-j., Liu, N., Ye, D.-q., Gong, X., Qin, Y., & Liu, Y.-l. (2017). Volatile compounds in wild strawberry and their odorants of wild strawberry wines: Effects of different stages of fermentation. International Journal of Food Properties, 20. https://doi.org/10.1080/10942912.2017.1297951
Steingass, C. B., Grauwet, T., & Carle, R. (2014). Influence of harvest maturity and fruit logistics on pineapple (Ananas comosus [L.] Merr.) volatiles assessed by headspace solid phase microextraction and gas chromatography–mass spectrometry (HS-SPME-GC/MS). Food Chemistry, 150. https://doi.org/10.1016/j.foodchem.2013.10.092
Steingass, C. B., Carle, R., & Schmarr, H.-G. (2015). Ripening-dependent metabolic changes in the volatiles of pineapple (Ananas comosus (L.) Merr.) fruit: I. Characterization of pineapple aroma compounds by comprehensive two-dimensional gas chromatography-mass spectrometry. Analytical and Bioanalytical Chemistry, 407. https://doi.org/10.1007/s00216-015-8474-z
Sun, L., Zhu, B., Zhang, X., Wang, H., Yan, A., Zhang, G., Wang, X., & Xu, H. (2020). The accumulation profiles of terpene metabolites in three Muscat table grape cultivars through HS-SPME-GCMS. Scientific Data, 7. https://doi.org/10.1038/s41597-019-0321-1
Tabilio, M. R., Fiorini, D., Marcantoni, E., Materazzi, S., Delfini, M., Salvador, F. R. D., & Musmeci, S. (2013). Impact of the Mediterranean fruit fly (Medfly) Ceratitis capitata on different peach cultivars: The possible role of peach volatile compounds. Food Chemistry, 140. https://doi.org/10.1016/j.foodchem.2013.02.074
Takeoka, G., Buttery, R. G., Flath, R. A., Teranishi, R., Wheeler, E. L., Wieczorek, R. L., & Guentert, M. (1989). Volatile Constituents of Pineapple (Ananas Comosus [L.] Merr.) In Flavor Chemistry (pp. 223–237). American Chemical Society. https://doi.org/10.1021/bk-1989-0388.ch018
Tandon, K. S., Jordan, M., Goodner, K. L., & Baldwin, E. A. (2001). Characterization of Fresh Tomato Aroma Volatiles Using GC-Olfactometry. Proceedings of Florida State Horticultural Society, 114, 142–144.
Tieman, D., Bliss, P., McIntyre, L. M., Blandon-Ubeda, A., Bies, D., Odabasi, A. Z., Rodríguez, G. R., van der Knaap, E., Taylor, M. G., Goulet, C., Mageroy, M. H., Snyder, D. J., Colquhoun, T., Moskowitz, H., Clark, D. G., Sims, C., Bartoshuk, L., & Klee, H. J. (2012). The Chemical Interactions Underlying Tomato Flavor Preferences. Current Biology, 22. https://doi.org/10.1016/j.cub.2012.04.016
Tripodi, G., Condurso, C., Cincotta, F., Merlino, M., & Verzera, A. (2019). Aroma compounds in mini-watermelon fruits from different grafting combinations. Journal of the Science of Food and Agriculture, 100. https://doi.org/10.1002/jsfa.10149
Turemis, N., Kafkas, E., Kafkas, S., Kurkcuoglu, M., & Baser, K. H. C. (2003). Determination of Aroma Compounds in Blackberry by GC/MS Analysis. Chemistry of Natural Compounds, 39. https://doi.org/10.1023/a:1024809813305
Vazquez-Cruz, M. A., Jimenez-Garcia, S. N., Torres-Pacheco, I., Guzman-Maldonado, S. H., Guevara-Gonzalez, R. G., & Miranda-Lopez, R. (2012). Effect of Maturity Stage and Storage on Flavor Compounds and Sensory Description of Berrycactus (Myrtillocactus geometrizans). Journal of Food Science, 77. https://doi.org/10.1111/j.1750-3841.2012.02621.x
Vermeir, S., Hertog, M., Vankerschaver, K., Swennen, R., Nicolaï, B., & Lammertyn, J. (2009). Instrumental based flavour characterisation of banana fruit. LWT - Food Science and Technology, 42. https://doi.org/10.1016/j.lwt.2009.05.024
Wadood, S. A., Boli, G., Xiaowen, Z., Raza, A., & Yimin, W. (2019). Geographical discrimination of Chinese winter wheat using volatile compound analysis by HS-SPME/GC-MS coupled with multivariate statistical analysis. Journal of Mass Spectrometry, 55. https://doi.org/10.1002/jms.4453
Wall, M. M., Miller, S., & Siderhurst, M. S. (2018). Volatile changes in Hawaiian noni fruit, Morinda citrifolia L., during ripening and fermentation. Journal of the Science of Food and Agriculture, 98. https://doi.org/10.1002/jsfa.8850
Wang, C., Zhang, W., Li, H., Mao, J., Guo, C., Ding, R., Wang, Y., Fang, L., Chen, Z., & Yang, G. (2019). Analysis of Volatile Compounds in Pears by HS-SPME-GC×GC-TOFMS. Molecules, 24. https://doi.org/10.3390/molecules24091795
Wang, Y., Yang, C., Li, S., Yang, L., Wang, Y., Zhao, J., & Jiang, Q. (2009). Volatile characteristics of 50 peaches and nectarines evaluated by HP–SPME with GC–MS. Food Chemistry, 116. https://doi.org/10.1016/j.foodchem.2009.02.004
Wei, C.-B., Liu, S.-H., Liu, Y.-G., Lv, L.-L., Yang, W.-X., & Sun, G.-M. (2011). Characteristic Aroma Compounds from Different Pineapple Parts. Molecules, 16. https://doi.org/10.3390/molecules16065104
Weldemichael, H., Stoll, D., Weinert, C., Berhe, T., Admassu, S., Alemu, M., & Huch, M. (2019). Characterization of the microbiota and volatile components of kocho, a traditional fermented food of Ethiopia. Heliyon, 5. https://doi.org/10.1016/j.heliyon.2019.e01842
Wieczorek, M. N., Majcher, M., & Jeleń, H. (2020). Comparison of Three Extraction Techniques for the Determination of Volatile Flavor Components in Broccoli. Foods, 9. https://doi.org/10.3390/foods9040398
Yang, C., Wang, Y., Liang, Z., Fan, P., Wu, B., Yang, L., Wang, Y., & Li, S. (2009). Volatiles of grape berries evaluated at the germplasm level by headspace-SPME with GC–MS. Food Chemistry, 114. https://doi.org/10.1016/j.foodchem.2008.10.061
Yang, Y.-N., Zheng, F.-P., Yu, A.-N., & Sun, B.-G. (2019). Changes of the free and bound volatile compounds in Rubus corchorifolius L. f. fruit during ripening. Food Chemistry, 287. https://doi.org/10.1016/j.foodchem.2019.02.080
Yilmaztekin, M. (2014). Analysis of Volatile Components of Cape Gooseberry (Physalis peruviana L.) Grown in Turkey by HS-SPME and GC-MS. The Scientific World Journal, 2014. https://doi.org/10.1155/2014/796097
Yu, A.-N., Yang, Y.-N., Yang, Y., Liang, M., Zheng, F.-P., & Sun, B.-G. (2020). Free and Bound Aroma Compounds of Turnjujube (Hovenia acerba Lindl.) during Low Temperature Storage. Foods, 9. https://doi.org/10.3390/foods9040488
Zhang, T., Bao, F., Yang, Y., Hu, L., Ding, A., Ding, A., Wang, J., Cheng, T., & Zhang, Q. (2019). A Comparative Analysis of Floral Scent Compounds in Intraspecific Cultivars of Prunus mume with Different Corolla Colours. Molecules, 25. https://doi.org/10.3390/molecules25010145
Zhang, Y.-t., Wang, G.-x., Dong, J., Zhong, C.-f., Kong, J., Li, T.-z., & Han, Z.-h. (2009). Analysis of Volatile Components in Strawberry Cultivars Xingdu 1 and Xingdu 2 and Their Parents. Agricultural Sciences in China, 8 (4), 441–446. https://doi.org/https://doi.org/10.1016/S1671-2927(08)60230-8
Zheng, L.-Y., Sun, G.-M., Liu, Y.-G., Lv, L.-L., Yang, W.-X., Zhao, W.-F., & Wei, C.-B. (2012). Aroma Volatile Compounds from Two Fresh Pineapple Varieties in China. International Journal of Molecular Sciences, 13. https://doi.org/10.3390/ijms13067383
Zhou, Q., Li, G., Ou-Yang, Z., Yi, X., Huang, L., & Wang, H. (2020). Volatile Organic Compounds Profiles to Determine Authenticity of Sweet Orange Juice Using Head Space Gas Chromatography Coupled with Multivariate Analysis. Foods, 9. https://doi.org/10.3390/foods9040505
Zhu, J., Park, K.-C., & Baker, T. C. (2003). Identification of odors from overripe mango that attract vinegar flies, Drosophila melanogaster. Journal of Chemical Ecology, 29 (4), 899–909. https://doi.org/10.1023/a:1022931816351
Zhu, X., Li, Q., Li, J., Luo, J., Chen, W., & Li, X. (2018). Comparative Study of Volatile Compounds in the Fruit of Two Banana Cultivars at Different Ripening Stages. Molecules, 23. https://doi.org/10.3390/molecules23102456
